# Chromosomal Duplications of MurZ (MurA2) or MurA (MurA1), Amino Acid Substitutions in MurZ (MurA2), and Absence of KhpAB Obviate the Requirement for Protein Phosphorylation in *Streptococcus pneumoniae* D39

**DOI:** 10.1101/2023.03.26.534294

**Authors:** Ho-Ching Tiffany Tsui, Merrin Joseph, Jiaqi J. Zheng, Amilcar J. Perez, Irfan Manzoor, Britta E. Rued, John D. Richardson, Pavel Branny, Linda Doubravová, Orietta Massidda, Malcolm E. Winkler

## Abstract

GpsB links peptidoglycan synthases to other proteins that determine the shape of the respiratory pathogen *Streptococcus pneumoniae* (pneumococcus; *Spn*) and other low-GC Gram-positive bacteria. GpsB is also required for phosphorylation of proteins by the essential StkP(*Spn*) Ser/Thr protein kinase. Here we report three classes of frequently arising chromosomal duplications (≈21-176 genes) containing *murZ* (MurZ-family homolog of MurA) or *murA* that suppress Δ*gpsB* or Δ*stkP*. These duplications arose from three different repeated sequences and demonstrate the facility of pneumococcus to modulate gene dosage of numerous genes. Overproduction of MurZ or MurA alone or overexpression of MurZ caused by Δ*khpAB* mutations suppressed Δ*gpsB* or Δ*stkP* phenotypes to varying extents. Δ*gpsB* and Δ*stkP* were also suppressed by MurZ amino-acid changes distant from the active site, including one in commonly studied laboratory strains, and by truncation or deletion of the homolog of IreB(ReoM). Unlike in other Gram-positive bacteria, MurZ is predominant to MurA in pneumococcal cells. However, Δ*gpsB* and Δ*stkP* were not suppressed by Δ*clpCP*, which did not alter MurZ or MurA amounts. These results support a model in which regulation of MurZ and MurA activity, likely by IreB(*Spn*), is the only essential requirement for protein phosphorylation in exponentially growing D39 pneumococcal cells.
