## Appendix A for "Chromosomal Duplications of MurZ (MurA2) or MurA (MurA1), Amino Acid Substitutions in MurZ (MurA2), and Absence of KhpAB Obviate the Requirement for Protein Phosphorylation in *Streptococcus pneumoniae* D39"

### Sheet: A1. dup genes around murZ
SPD number	Gene	Gene Product
SPD_0889	phtD	pneumococcal histidine triad protein D precursor
SPD_0890	phtE	pneumococcal histidine triad protein E precursor
SPD_0891	-	frame shifted pneumococcal histidine triad protein
SPD_0892		pneumococcal histidine triad protein, degenerate
SPD_0893	-	hypothetical protein
SPD_0894	pepT	peptidase T
SPD_0895	hemH	ferrochelatase
SPD_0896	mscL	large conductance mechanosensitive channel protein MscL
SPD_0897	mesH	GtrA family protein
SPD_0898	queT	Substrate-specific component QueT of putative queuosine-regulated ECF transporter
SPD_0899	tRNA-Thr
SPD_0900	asd	aspartate-semialdehyde dehydrogenase
SPD_0901	dapA	dihydrodipicolinate synthase
SPD_0902	trmE	tRNA modification GTPase TrmE
SPD_0903	xylH	4-oxalocrotonate tautomerase
SPD_0904	tdk	thymidine kinase
SPD_0905	bltD	Spermine/spermidine acetyltransferase
SPD_0906	prfA	peptide chain release factor 1
SPD_0907	hemK	Peptide chain release factor N(5)-glutamine methyltransferase
SPD_0908	tsaC	Threonylcarbamoyl-AMP synthase TsaC
SPD_0909	-	acetyltransferase, GNAT family protein
SPD_0910	glyA	serine hydroxymethyltransferase
SPD_0911	-	Pseudouridylate synthase, 23S RNA-specific
SPD_0912	pvaA/pmp23	Pneumococcal vaccine antigen A
SPD_0913	-	Extracellular protein
SPD_0914	rumA-1	23S rRNA (uracil-5-)-methyltransferase RumA
SPD_0915	piaA	iron-compound ABC transporter, iron compound-binding protein
SPD_0916	piaB	iron-compound ABC transporter, permease protein
SPD_0917	piaC	iron-compound ABC transporter, permease protein
SPD_0918	piaD	iron-compound ABC transporter, ATP-binding protein
SPD_0919	-	hypothetical protein
SPD_0920	-	hypothetical protein
SPD_0921	ccrB	site-specific recombinase, resolvase family protein
SPD_0922	-	hypothetical protein
SPD_0923	-	hypothetical protein
SPD_0924	-	hypothetical protein
SPD_0925	-	hydrolase, putative
SPD_0926	-	Transcriptional regulator
SPD_0927	nplT	neopullulanase
SPD_0928	-	hypothetical protein, degenerate
SPD_0929	-	hypothetical protein, degenerate
SPD_0930	pezA	Antitoxin PezA
SPD_0931	pezT	Bifunctional UDP-N-acetylglucosamine kinase/zeta toxin PezT
SPD_0932	-	hypothetical protein
SPD_0933	-	hypothetical protein
SPD_0934	-	Tn5252, ORF 10 protein
SPD_0935	-	Tn5252, ORF 9 protein
SPD_0936	-	Tn5252, relaxase, degenerate
SPD_0937	-	Tn5252, relaxase, degenerate
SPD_0938	-	Tn5252, relaxase, degenerate
SPD_0939	mutR2	transcriptional activator, Rgg/GadR/MutR family protein
SPD_0940	rffD	UDP-N-acetyl-D-mannosaminuronic acid dehydrogenase, putative
SPD_0941	-	GlcNAc-PI de-N-acetylase
SPD_0942	-	hypothetical protein
SPD_0943	-	hypothetical protein
SPD_0944	-	Nodulation protein L
SPD_0945	-	Long-chain-fatty-acid--CoA ligase
SPD_0946	-	hypothetical protein
SPD_0947	-	hypothetical protein
SPD_0948	nikS	Nikkomycin biosynthesis protein, carboxylase
SPD_0949	-	N-acetylneuraminate synthase
SPD_0950	mefE	Macrolide ABC transporter membrane-spanning permease
SPD_0951	-	Putative repressor protein, phage associated
SPD_0952	ftsW	cell division protein FtsW
SPD_0953	ppc	phosphoenolpyruvate carboxylase
SPD_0954	-	ABC transporter substrate-binding protein
SPD_0955	trpY	Putative tryptophan-specific ABC transporter permease protein TrpY
SPD_0956	-	ABC transporter, ATP-binding protein
SPD_0957	dnaG	DNA primase
SPD_0958	rpoD	RNA polymerase sigma factor RpoD
SPD_0959	-	Putative aromatic ring hydroxylating enzyme
SPD_0960	lafB	Putative aromatic ring hydroxylating enzyme
SPD_0961	lafA	1,2-diacylglycerol 3-glucosyltransferase LafA
SPD_0962	-	hypothetical protein
SPD_0963	-	hypothetical protein
SPD_0964	obgE	GTPase ObgE
SPD_0965	-	hypothetical protein
SPD_0966	-	IS1167A transposase, degenerate
SPD_0967	murZ (murA2)	UDP-N-acetylglucosamine 1-carboxyvinyltransferase
SPD_0968	-	Ribosomal-protein-S5p-alanine acetyltransferase
SPD_0969	-	hypothetical protein
SPD_0970	map	methionine aminopeptidase
SPD_0971	-	IS1381, transposase OrfA, ISSpn7 transposase, degenerate
SPD_0972	-	IS1381, transposase OrfB, ISSpn7 transposase, degenerate
SPD_0973	pcrA	ATP-dependent DNA helicase PcrA
SPD_0974	-	class I glutamine amidotransferase, putative
SPD_0975	radC	DNA repair protein RadC
SPD_0976	rex	redox-sensing transcriptional repressor Rex
SPD_0977	-	hypothetical protein
SPD_0978	-	hypothetical protein
SPD_0979	nifS	Cysteine desulfurase
SPD_0980	prs2	ribose-phosphate pyrophosphokinase
SPD_0981	-	Adenylate cyclase
SPD_0982	-	pyrophosphokinase family protein
SPD_0983	ppnK	inorganic polyphosphate/ATP-NAD kinase
SPD_0984	rluD3	ribosomal large subunit pseudouridine synthase, RluD subfamily protein
SPD_0985	eutD	phosphotransacetylase
SPD_0986	-	IS1167 transposase Orf2, degenerate
SPD_0987	-	Hypothetical protein co-occurring with RecR
SPD_0988	-	hypothetical protein
SPD_0989	rplU	50S ribosomal protein L21
SPD_0990	-	Putative ribosomal protein
SPD_0991	rpmA	50S ribosomal protein L27
SPD_0992	-	hypothetical protein
SPD_0993	-	hypothetical protein
SPD_0994	ribF	bifunctional riboflavin kinase/FMN adenylyltransferase
SPD_0995	-	Transporter
SPD_0996	-	DegV family protein
SPD_0997	hlpA	DNA-binding protein HU/HlpA
SPD_0998	-	ABC transporter, ATP-binding protein
SPD_0999	rggD	transcriptional regulator MutR, putative
SPD_1000	-	Macrolide efflux ABC transporter membrane-spanning permease
SPD_1001	ligA	NAD-dependent DNA ligase LigA
SPD_1002	pulA	pullulanase, type I
SPD_1003	-	hypothetical protein
SPD_1004	gapN	glyceraldehyde-3-phosphate dehydrogenase, NADP-dependent
SPD_1005	glgB	glycogen branching enzyme
SPD_1006	glgC	glucose-1-phosphate adenylyltransferase
SPD_1007	glgD	glucose-1-phosphate adenylyltransferase, GlgD subunit
SPD_1008	glgA	glycogen synthase
SPD_1009	serB	Phosphoserine phosphatase, degenerate
SPD_1010	-	hypothetical protein
SPD_1011	glxK	glycerate kinase
SPD_1012	eno	Enolase
SPD_1013	-	integrase/recombinase, phage integrase family protein
SPD_1014	-	IS630-Spn1, transposase Orf1
SPD_1015	rexB	ATP-dependent exonuclease RexB
SPD_1016	rexA	exonuclease RexA
SPD_1017	-	hypothetical protein
SPD_1018	iga	immunoglobulin A1 protease precursor
SPD_1019	rbgA	ribosomal biogenesis GTPase
SPD_1020	rnhB	ribonuclease HII
SPD_1021	-	voltage-gated chloride channel family protein
SPD_1022	-	hypothetical protein
SPD_1023	xerS	site-specific tyrosine recombinase XerS
SPD_1024	lplA	lipoate-protein ligase, putative
SPD_1025	acoL	Dihydrolipoamide dehydrogenase of acetoin dehydrogenase
SPD_1026	acoC	dihydrolipoamide acetyltransferase
SPD_1027	acoB	acetoin dehydrogenase, E1 component, beta subunit, putative
SPD_1028	acoA	TPP-dependent acetoin dehydrogenase alpha-subunit
SPD_1029	pdrM	Dihydrolipoamide acetyltransferase
SPD_1030	pyrC	dihydroorotase
SPD_1031	mutX(mutT)	Mutator mutT protein (7,8-dihydro-8-oxoguanine-triphosphatase)
SPD_1032	ung	uracil-DNA glycosylase
SPD_1033	-	hypothetical protein
SPD_1034	-	hydrolase, haloacid dehalogenase-like family protein
SPD_1035	-	hypothetical protein
SPD_1036	-	hypothetical protein
SPD_1037	phtB	histidine triad protein
Yellow high-lighted entries are genes that bordered duplications
spd_0889 and spd_1037 are flanking genes in the duplication found in sup gpsB-2, sup gpsB-3, sup gpsB-8 and sup stkp-1
spd_0966 and spd_0986 are flanking genes in the duplication found in sup gpsB-9, sup gpsB-10, and sup stkp-2
Blue high-lighted entries are deleted genes in sup-stkp-1
spd_1026' to spd1037' are deleted in sup gpsB-2
spd_1029' to spd1037' are deleted in sup gpsB-3

### Sheet: A2. dup genes around murA
SPD_1690	tRNA-Pro-1
SPD_1691	tRNA-Arg-3
SPD_1692	tRNA-Leu-2
SPD_1693	tRNA-Gly-2
SPD_1694	tRNA-Thr-2
SPD_1695	tRNA-Leu-3
SPD_1696	tRNA-Lys-2
SPD_1697	tRNA-Asp-1
SPD_1698	tRNA-Val-1
SPD_1699	rrfB	5S ribosomal RNA
SPD_1700	rrlB	23S ribosomal RNA
SPD_1701	tRNA-Ala
SPD_1702	rrsB	16S ribosomal RNA
SPD_1703	tRNA-Glu
SPD_1704	rumA-2	23S rRNA (uracil-5-)-methyltransferase RumA
SPD_1705	recX	recombination regulator RecX
SPD_1706	-	Cysteinyl-tRNA synthetase related protein
SPD_1707	-	hypothetical protein
SPD_1708	-	IS1167, transposase
SPD_1709	groEL	chaperonin GroEL
SPD_1710	groES	co-chaperonin GroES
SPD_1711	ssbB	single-stranded DNA-binding protein
SPD_1712	ydfG	oxidoreductase, short chain dehydrogenase/reductase family protein
SPD_1713	-	Phenylalanyl-tRNA synthetase domain protein
SPD_1714	-	thioredoxin family protein
SPD_1715	-	hypothetical protein
SPD_1716	-	hypothetical protein
SPD_1717	-	Membrane protein
SPD_1718	-	Response regulator of the LytR/AlgR family
SPD_1719	-	Phosphatidylglycerophosphatase B
SPD_1720	-	hypothetical protein
SPD_1721	-	Multidrug resistance ABC transporter ATP-binding and permease protein, degenerate
SPD_1722	-	Multidrug resistance ABC transporter ATP-binding and permease protein, degenerate
SPD_1723	-	hypothetical protein
SPD_1724	-	transcrptional regulator, degenerate
SPD_1725	yeeN	Transcriptional regulatory protein YeeN
SPD_1726	ply	pneumolysin
SPD_1727	-	hypothetical protein
SPD_1728	-	hypothetical protein
SPD_1729	-	hypothetical protein
SPD_1730	-	ISSpn7 transposase, truncation
SPD_1731	-	hypothetical protein
SPD_1732	-	hypothetical protein
SPD_1733	-	Hypothetical protein, degenerate
SPD_1734	-	Hypothetical protein, degenerate
SPD_1735	-	hypothetical protein, degenerate
SPD_1736	-	Putative toxin
SPD_1737	lytA	autolysin/N-acetylmuramoyl-L-alanine amidase
SPD_1738	dinF	MATE efflux family protein DinF
SPD_1739	recA	recombinase A
SPD_1740	cinA	competence damage-inducible protein A
SPD_1741	lytR	transcriptional regulator, putative
SPD_1742	-	acetyltransferase, GNAT family protein
SPD_1743	tsaE	TsaE protein, required for threonylcarbamoyladenosine t(6)A37 formation in tRNA
SPD_1744	comM	Immunity factor ComM
SPD_1745	plcR	transcriptional regulator PlcR, putative
SPD_1746	-	hypothetical protein
SPD_1747	pneA1	Class II two-component lantibiotic peptide PneA1
SPD_1748	pneA2	Class II two-component lantibiotic peptide PneA2
SPD_1749	lanM	Lanthionine biosynthesis protein LanM
SPD_1750	wrbA	Putative flavin adenine dinucleotide (FAD)-dependent flavoprotein WrbA
SPD_1751	-	hypothetical protein
SPD_1752	clyB	toxin secretion ABC transporter, ATP-binding/permease protein
SPD_1753	-	Epidermin leader peptide processing serine protease EPIP precursor
SPD_1754	-	Putative immunity protein
SPD_1755	-	ABC transporter, ATP-binding protein
SPD_1756	-	Hypothetical protein, degenerate
SPD_1757	ndk	nucleoside diphosphate kinase
SPD_1758	rpoC	DNA-directed RNA polymerase subunit beta'
SPD_1759	rpoB	DNA-directed RNA polymerase subunit beta
SPD_1760	tRNA-Cys-GCA
SPD_1761	hlyX	Putative hemolysin
SPD_1762	endA	DNA-entry nuclease
SPD_1763	epuA	Competence-associated EpuA protein
SPD_1764	murA(murA1)	UDP-N-acetylglucosamine 1-carboxyvinyltransferase
SPD_1765	-	Lon-like protease
SPD_1766	coaD	phosphopantetheine adenylyltransferase
SPD_1767	-	16S rRNA (guanine(966)-N(2))-methyltransferase
SPD_1768	asnA	asparagine synthetase AsnA
SPD_1769	-	Membrane protein
SPD_1770	-	hypothetical protein
SPD_1771	yjfA	SpoU rRNA methylase family protein
SPD_1772	acyP	acylphosphatase, putative
SPD_1773	yidC1	Inner membrane protein translocase component YidC1
SPD_1774	pflA	pyruvate formate-lyase activating enzyme
SPD_1775	lysA	diaminopimelate decarboxylase
SPD_1776	purR	PurR: transcription regulator associated with purine metabolism
SPD_1777	yhaM	3'->5' exoribonuclease YhaM
SPD_1778	rmuC	DNA recombination protein RmuC
SPD_1779	-	Thiamin pyrophosphokinase
SPD_1780	rpe	ribulose-phosphate 3-epimerase
SPD_1781	rsgA	ribosome-associated GTPase
SPD_1782	ksgA	dimethyladenosine transferase
SPD_1783	-	hypothetical protein
SPD_1784	-	ABC transporter, ATP-binding protein
SPD_1785	-	immunity protein, putative
SPD_1786	-	transcriptional regulator PlcR, putative
SPD_1787	rnmV	Ribonuclease M5
SPD_1788	tatD	hydrolase, TatD family protein
SPD_1789	diiA	cell wall surface anchor family protein
SPD_1790	rpmH	50S ribosomal protein L34
SPD_1791	-	aminotransferase AlaT
SPD_1792	-	hypothetical protein
SPD_1793	-	universal stress protein family protein
SPD_1794	-	Hydrolase, HAD superfamily
SPD_1795	-	hypothetical protein
SPD_1796	-	L-asparaginase, putative
SPD_1797	ccpA	catabolite control protein A
SPD_1798	-	DNA-binding response regulator
SPD_1799	-	sensor histidine kinase, putative
SPD_1800	-	ABC transporter, permease protein
SPD_1801	-	ABC transporter, ATP-binding protein
SPD_1802	-	hypothetical protein
SPD_1803	-	hypothetical protein
SPD_1804	tRNA-Pro-2
SPD_1805	tRNA-Arg-4
SPD_1806	tRNA-Leu-4
SPD_1807	tRNA-Gly-3
SPD_1808	tRNA-Thr-3
SPD_1809	tRNA-Leu-5
SPD_1810	tRNA-Lys-3
SPD_1811	tRNA-Asp-2
SPD_1812	tRNA-Val-2
SPD_1813	rrfC	5S ribosomal RNA
SPD_1814	rrlC	23S ribosomal RNA
SPD_1815	tRNA-Ala-3
SPD_1816	rrsC	16S ribosomal RNA
SPD_1817	tRNA-Glu-3
SPD_1818	comX2	Competence-specific sigma factor ComX
SPD_1819	nusG	transcription antitermination protein NusG
SPD_1820	secE	preprotein translocase subunit SecE
SPD_1821	pbp2A	penicillin-binding protein 2A
SPD_1822	-	ribosomal large subunit pseudouridine synthase, RluD subfamily protein
SPD_1823	gap	glyceraldehyde-3-phosphate dehydrogenase
SPD_1824	-	ABC transporter, permease protein
SPD_1825	-	IS630-Spn1 transposase, degenerate
SPD_1826	nadC	nicotinate-nucleotide pyrophosphorylase
SPD_1827	-	Malonate permease
SPD_1828	-	hypothetical protein
SPD_1829	bguR	transcriptional regulator, GntR family protein
SPD_1830	bguA	6-phospho-beta-glucosidase
SPD_1831	bguD	Cellobiose-specific PTS IIC component
SPD_1832	bguB	Cellobiose-specific PTS IIB component
SPD_1833	bguC	Cellobiose-specific PTS IIA component
SPD_1834	adhE	bifunctional acetaldehyde-CoA/alcohol dehydrogenase
SPD_1835	-	hypothetical protein
SPD_1836	-	hypothetical protein
SPD_1837	-	phosphotyrosine protein phosphatase
SPD_1838	yajC	preprotein translocase subunit YajC
SPD_1839	ulaH	transketolase
SPD_1840	ulaG	putative L-ascorbate 6-phosphate lactonase
SPD_1841	ulaR	Transcriptional antiterminator
SPD_1842	araD	L-ribulose-5-phosphate 4-epimerase
SPD_1843	ulaE	putative L-xylulose 5-phosphate 3-epimerase
SPD_1844	ulaD	3-keto-L-gulonate-6-phosphate decarboxylase
SPD_1845	ulaC	Ascorbate-specific PTS IIA component
SPD_1846	ulaB	Ascorbate-specific PTS IIB component
SPD_1847	ulaA	Ascorbate-specific PTS IIC component
SPD_1848	-	Sakacin A production response regulator
SPD_1849	khpB	KH domain RNA-binding protein
SPD_1850	yidC2	Inner membrane protein translocase component YidC2
SPD_1851	rnpA	ribonuclease P
SPD_1852	-	hypothetical protein
SPD_1853	ackA	acetate kinase
SPD_1854	-	Adenine-specific methyltransferase
SPD_1855	-	S-adenosylmethionine-dependent methyltransferase, degenerate
SPD_1856	-	S-adenosylmethionine-dependent methyltransferase, degenerate
SPD_1857	comGG	Late competence protein ComGG
SPD_1858	comGF	Late competence protein ComGF
SPD_1859	comGE	Late competence protein ComGE
SPD_1860	comGD	Late competence protein ComGD
SPD_1861	comGC	Late competence protein ComGC
SPD_1862	comGB	Late competence protein ComGB
SPD_1863	comGA	Late competence protein ComGA
SPD_1864	-	DNA-binding protein
SPD_1865	adh	alcohol dehydrogenase, zinc-containing
SPD_1866	nagA	N-acetylglucosamine-6-phosphate deacetylase
SPD_1867	adr	Acyltransferase family
SPD_1868	tgt	RNA-guanine transglycosylase
SPD_1869	-	Membrane protein
SPD_1870	-	pyrrolidone-carboxylate peptidase, degenerate
SPD_1871	-	hypothetical protein
SPD_1872		Transcriptional regulator, MarR family, degenerate
SPD_1873	-	hypothetical protein
SPD_1874	-	LysM domain-containing protein
SPD_1875	-	hydrolase, haloacid dehalogenase-like family protein
SPD_1876	-	Multi antimicrobial extrusion family transporter
SPD_1877	thrC	threonine synthase
SPD_1878	-	hypothetical protein
SPD_1879	tRNA_leu-6
SPD_1880	tRNA-Gln-2
SPD_1881	tRNA-His-1
SPD_1882	tRNA-Trp-2
SPD_1883	tRNA-Tyr-2
SPD_1884	tRNA-Phe-2
SPD_1885	tRNA-fMet-2
SPD_1886	tRNA-Ser-4
SPD_1887	tRNA-Ile-2
SPD_1888	tRNA-Gly-4
SPD_1889	tRNA-Val-3
SPD_1890	rrfD	5S ribosomal RNA
SPD_1891	rrlD	23S ribosomal RNA
SPD_1892	tRNA-Ala-4
SPD_1893	rrsD	16S ribosomal RNA
SPD_1894	tRNA-Glu-4
Yellow high-lighted entries are genes that bordered duplications
spd_1690 to spd_1703 are in rRNA-2 operon, which flanks the duplication found in sup stkp-3 and sup stkp-4
spd_1804 to spd_1817 are in rRNA-3 operon, which flanks the duplication found in sup stkp-3
spd_1879 to spd_1894 are in rRNA-4 operon, which flanks the duplication found in sup stkp-4

### Sheet: B. IU1824 and IU1945 drift mut
Comparison among D39W WT strains
D39W vs IU1781 (D39W rpsL1)
genome location	D39W	IU1781	gene	AA #	D39W	IU1781
247684	G	A	rpsL	40	CCG (P)	CCA (P)	silent
247728	A	C	rpsL	56	AAA (K)	ACA (T)	rpsL1
247939	C	T	rpsL	126	GGC (G)	GGT (G)	silent
248120	T	C	rpsG	42	ATT (I)	ATC (I)	silent
D39W vs IU1824 (D39W rpsL1 ∆(cps2A'-cps2H'))
	D39W	IU1824	gene	AA #	D39W	IU1824
247684	G	A	rpsL	40	CCG (P)	CCA (P)	silent
247728	A	C	rpsL	56	AAA (K)	ACA (T)	rpsL1
247939	C	T	rpsL	126	GGC (G)	GGT (G)	silent
248120	T	C	rpsG	42	ATT (I)	ATC (I)	silent
313714	T	C	intergenic spd_0313/cps2A	-	-	-
589493	C	T	spd_0567	150	CAG (Q)	TAG (Stop)*			YtqB putative rRNA methylase
762673	C	T	ilvE	97	GAC (D)	GAT (D)	silent
1397748	C	A	spd_1378	62	GCT (A)	TCT (S)			YaaA peroxide stress protein
1496972	C	A	intergenic ftsA/spd_1481	-	-	-
1696976	C	G	spd_1680	150	GCT (A)	GGT (G)			BirA biotin repressor/protein ligase
D39W vs IU1945 (D39W rpsL+ ∆(cps2A'-cps2H'))
	D39W	IU1945	gene	AA #	D39W	IU1945
247939	C	T	rpsL	126	GGC (G)	GGT (G)	silent		in IU 1824
248120	T	C	rpsG	42	ATT (I)	ATC (I)	silent		in IU1824
313714	T	C	intergenic spd_0313/cps2A	-	-	-			in IU1824
589493	C	T	spd_0567	150	CAG (Q)	TAG (Stop)			in IU1824
762673	C	T	ilvE	97	GAC (D)	GAT (D)	silent		in IU1824
927403	C	T	intergenic rumA-1/spd_0915	-	-	-
1305652	C	T	spd_1279	72	GAG (E )	GAA (E )	silent
1308445	C	A	def (spd_1285)	51	CAA (Q)	AAA (K)			Def protein deformylase
1364457	G	A	spd_1351	738	CAT (H)	TAT (Y)			SWF/SNF family helicase
1397748	C	A	spd_1378	62	GCT (A)	TCT (S)			in IU1824
1629556	T	C	spd_1614	50	ATA (I)	ATG (M)			PhoU3 phosphate transport
1696976	C	G	spd_1680	150	GCT (A)	GGT (G)			in IU1824
D39W reference can be found at https://www.ncbi.nlm.nih.gov/nuccore/CP000410
Missing sequences for IU1824 and IU1945 from 314642 (cps2A, (spd_0315) to 322133 (cps2H, (spd_0323))
* spd_0567 (Q150STOP) in strain IU1824 was repaired to spd_0567+ in strain IU19835
No growth or microscopic differences were observed between IU1824 (spd_0567(Q150STOP) and IU19835(spd_0567+) in BHI broth

### Sheet: C. Tn-seq reads per TA site
			WT		∆khpB
location		gene	# insertion forward	# insertion reverse	# insertion forward	# insertion reverse
342560	342561	SPD_0337	7	2	0	0
342567	342568	SPD_0337	7	7	0	0
342570	342571	SPD_0337	8	3	13	11
342584	342585	SPD_0337	0	0	0	0
342595	342596	SPD_0337	0	0	0	0
342631	342632	SPD_0337	0	0	0	0
342637	342638	SPD_0337	0	0	0	0
342647	342648	SPD_0337	0	0	0	0
342649	342650	SPD_0337	0	0	0	0
342677	342678	SPD_0337	0	0	0	0
342688	342689	SPD_0337	0	0	0	0
342717	342718	SPD_0337	0	3	0	0
342721	342722	SPD_0337	0	0	0	0
342791	342792	SPD_0337	0	0	0	0
342871	342872	SPD_0337	2	7	0	0
342874	342875	SPD_0337	0	0	0	0
342881	342882	SPD_0337	0	0	0	0
342883	342884	SPD_0337	0	0	0	0
342895	342896	SPD_0337	0	0	0	0
342922	342923	SPD_0337	0	0	0	0
342958	342959	SPD_0337	0	0	0	0
342969	342970	SPD_0337	0	0	2	0
342980	342981	SPD_0337	0	0	0	0
342995	342996	SPD_0337	2	0	0	0
342999	343000	SPD_0337	2	2	0	0
343001	343002	SPD_0337	0	0	0	0
343024	343025	SPD_0337	0	0	0	9
343027	343028	SPD_0337	0	0	0	0
343037	343038	SPD_0337	0	0	0	0
343127	343128	SPD_0337	0	0	0	0
343135	343136	SPD_0337	0	0	0	0
343145	343146	SPD_0337	7	2	47	16
343155	343156	IG_SPD_0338	0	0	0	0
343161	343162	IG_SPD_0338	45	13	13	2
343166	343167	IG_SPD_0338	60	47	16	25
343177	343178	IG_SPD_0338	59	7	29	7
343180	343181	IG_SPD_0338	74	92	108	83
343182	343183	IG_SPD_0338	20	13	56	29
343187	343188	IG_SPD_0338	34	59	0	2
343206	343207	IG_SPD_0338	0	0	0	0
343216	343217	SPD_0338	37	30	2	0
343230	343231	SPD_0338	0	0	16	13
343235	343236	SPD_0338	3	20	34	40
343257	343258	SPD_0338	17	32	38	90
343267	343268	SPD_0338	0	0	0	0
343282	343283	SPD_0338	0	0	0	0
343291	343292	SPD_0338	17	8	0	0
343302	343303	SPD_0338	0	0	0	0
343306	343307	SPD_0338	32	60	45	58
343314	343315	SPD_0338	29	24	56	92
343321	343322	SPD_0338	2	0	0	0
343354	343355	SPD_0338	79	22	54	29
343376	343377	SPD_0338	74	35	2	0
343386	343387	SPD_0338	0	0	16	22
343415	343416	SPD_0338	0	0	0	0
343501	343502	SPD_0338	3	0	56	7
343509	343510	SPD_0338	0	0	25	20
343523	343524	SPD_0338	4328	2342	844	358
343529	343530	SPD_0338	0	3	18	96
343538	343539	SPD_0338	17	62	0	0
343557	343558	SPD_0338	0	0	60	34
343565	343566	SPD_0338	59	52	49	34
343594	343595	SPD_0338	2	3	69	38
343601	343602	SPD_0338	0	2	13	11
343610	343611	SPD_0338	15	13	16	0
343635	343636	SPD_0338	129	168	83	34
343640	343641	SPD_0338	10	27	52	38
343646	343647	SPD_0338	0	0	0	2
343673	343674	SPD_0338	34	29	36	146
343678	343679	SPD_0338	138	102	20	34
343680	343681	SPD_0338	20	37	11	7
343689	343690	SPD_0338	13	22	38	74
343704	343705	SPD_0338	166	134	92	36
343771	343772	IG_SPD_0339	0	0	16	38
343773	343774	IG_SPD_0339	0	0	123	11
343775	343776	IG_SPD_0339	0	0	215	327
343778	343779	IG_SPD_0339	8	15	7	11
343781	343782	IG_SPD_0339	5	20	0	38
343784	343785	IG_SPD_0339	0	0	11	29
343816	343817	SPD_0339	0	0	141	76
343819	343820	SPD_0339	0	0	0	0
343837	343838	SPD_0339	0	0	9	54
343874	343875	SPD_0339	0	0	0	4
343876	343877	SPD_0339	0	0	237	175
343879	343880	SPD_0339	0	0	18	20
343884	343885	SPD_0339	0	0	16	2
343902	343903	SPD_0339	0	0	0	0
343922	343923	SPD_0339	0	0	0	0
343931	343932	SPD_0339	0	0	96	197
343986	343987	SPD_0339	0	0	0	0
343993	343994	SPD_0339	0	0	31	22
344041	344042	SPD_0339	0	0	2	0
344050	344051	SPD_0339	0	0	72	13
344065	344066	SPD_0339	0	0	0	0
344083	344084	SPD_0339	17	0	45	9
344107	344108	SPD_0339	0	0	36	29
344118	344119	SPD_0339	2	0	134	155
344122	344123	SPD_0339	0	0	18	2
344135	344136	SPD_0339	0	0	31	29
344139	344140	IG_SPD_0340	25	29	40	54
344143	344144	IG_SPD_0340	0	0	0	0
344167	344168	SPD_0340	0	0	0	0
344210	344211	SPD_0340	0	0	0	0
344231	344232	SPD_0340	0	0	0	0
344243	344244	SPD_0340	0	0	0	0
344255	344256	SPD_0340	0	0	0	0
344261	344262	SPD_0340	0	0	0	0
344278	344279	SPD_0340	0	0	0	0
344296	344297	SPD_0340	0	0	0	0
344308	344309	SPD_0340	0	0	0	2
344318	344319	SPD_0340	0	0	0	0
344377	344378	SPD_0340	0	0	0	0
344391	344392	SPD_0340	0	0	0	0
344422	344423	SPD_0340	0	0	0	0
344438	344439	SPD_0340	0	0	0	0
344441	344442	SPD_0340	0	0	0	0
344453	344454	SPD_0340	0	0	0	0
344460	344461	SPD_0340	0	2	9	0
344469	344470	SPD_0340	0	0	0	0
344475	344476	SPD_0340	0	0	0	0
344487	344488	SPD_0340	0	0	0	0
344505	344506	SPD_0340	0	0	0	0
344532	344533	SPD_0340	0	0	0	0
344534	344535	SPD_0340	0	0	0	0
344546	344547	SPD_0340	8	0	0	2
344548	344549	SPD_0340	0	20	2	25
1562764	1562765	SPD_1541	34	34	11	13
1562775	1562776	SPD_1541	0	0	7	34
1562802	1562803	SPD_1541	0	0	0	0
1562813	1562814	SPD_1541	0	0	0	2
1562837	1562838	SPD_1541	74	35	580	78
1562843	1562844	SPD_1541	0	0	36	36
1562853	1562854	SPD_1541	59	42	43	36
1562867	1562868	SPD_1541	7	12	81	246
1562870	1562871	SPD_1541	37	34	90	38
1562904	1562905	SPD_1541	2	2	22	38
1562928	1562929	SPD_1541	124	306	78	343
1562930	1562931	SPD_1541	175	30	179	16
1562962	1562963	SPD_1541	0	0	0	0
1562985	1562986	SPD_1541	35	15	11	2
1563035	1563036	SPD_1541	0	0	0	0
1563049	1563050	SPD_1541	113	292	13	63
1563072	1563073	SPD_1541	2	0	0	4
1563103	1563104	SPD_1541	10	2	49	4
1563107	1563108	SPD_1541	8	3	4	4
1563116	1563117	SPD_1541	0	0	0	0
1563122	1563123	SPD_1541	66	52	60	2
1563143	1563144	SPD_1541	0	0	60	54
1563162	1563163	SPD_1541	8	2	394	137
1563173	1563174	SPD_1541	91	101	119	164
1563176	1563177	SPD_1541	25	18	27	60
1563178	1563179	SPD_1541	25	45	2	2
1563215	1563216	SPD_1541	0	0	264	85
1563228	1563229	SPD_1541	2	2	22	125
1563249	1563250	SPD_1541	3	3	49	60
1563293	1563294	SPD_1541	8	8	36	38
1563295	1563296	SPD_1541	2	10	25	363
1563329	1563330	SPD_1541	0	0	112	38
1563335	1563336	SPD_1541	12	20	7	40
1563344	1563345	SPD_1541	0	0	25	40
1563356	1563357	SPD_1541	0	0	0	0
1563422	1563423	SPD_1541	2	0	177	47
1563429	1563430	SPD_1541	5	22	54	110
1563455	1563456	SPD_1541	0	3	13	63
1563464	1563465	SPD_1541	0	0	11	11
1563474	1563475	SPD_1541	0	0	0	0
1563479	1563480	SPD_1541	79	134	273	531
1563501	1563502	SPD_1541	18	44	269	390
1563535	1563536	IG_SPD_1542	3	0	38	34
1563548	1563549	IG_SPD_1542	7	3	47	20
1563553	1563554	IG_SPD_1542	7	8	87	103
1563610	1563611	IG_SPD_1542	0	3	2	7
1563623	1563624	IG_SPD_1542	10	3	4	4
1563637	1563638	SPD_1542	72	17	31	16
1563644	1563645	SPD_1542	0	0	0	2
1563659	1563660	SPD_1542	0	0	4	22
1563667	1563668	SPD_1542	0	0	11	0
1563686	1563687	SPD_1542	0	0	11	40
1563692	1563693	SPD_1542	2	0	0	0
1563696	1563697	SPD_1542	7	12	540	625
1563702	1563703	SPD_1542	0	0	112	56
1563719	1563720	SPD_1542	0	0	0	0
1563747	1563748	SPD_1542	54	123	674	1700
1563752	1563753	SPD_1542	2	0	13	7
1563777	1563778	SPD_1542	24	22	22	7
1563786	1563787	SPD_1542	7	20	157	517
1563788	1563789	SPD_1542	13	13	34	20
1563791	1563792	SPD_1542	0	0	25	81
1563800	1563801	SPD_1542	0	0	0	0
1563830	1563831	SPD_1542	0	0	338	34
1563833	1563834	SPD_1542	0	0	0	0
1563856	1563857	SPD_1542	0	0	0	11
1563878	1563879	SPD_1542	0	0	7	9
1563887	1563888	SPD_1542	0	0	11	74
1563891	1563892	SPD_1542	7	13	0	0
1563911	1563912	SPD_1542	0	2	0	0
1563917	1563918	SPD_1542	0	0	13	96
1563928	1563929	SPD_1542	0	0	278	164
1563959	1563960	SPD_1542	0	0	0	0
1563999	1564000	SPD_1542	0	0	103	25
1564004	1564005	SPD_1542	7	2	0	0
1564047	1564048	SPD_1542	2	3	181	972
1564055	1564056	SPD_1542	0	0	45	49
1564070	1564071	SPD_1542	7	2	20	7
1564072	1564073	SPD_1542	47	18	226	76
1564080	1564081	SPD_1542	0	0	11	20
1564094	1564095	SPD_1542	2	0	0	0
1564103	1564104	SPD_1542	0	0	0	0
1564107	1564108	SPD_1542	0	0	7	0
1564144	1564145	SPD_1542	0	0	13	13
1564151	1564152	SPD_1542	0	0	7	2
1564161	1564162	SPD_1542	0	0	18	16
1564220	1564221	SPD_1542	0	0	2	2
1564229	1564230	SPD_1542	0	0	0	2
1564251	1564252	SPD_1542	0	0	0	0
1564262	1564263	SPD_1542	0	0	22	90
1564288	1564289	SPD_1542	0	0	132	63
1564292	1564293	SPD_1542	0	0	128	143
1564295	1564296	SPD_1542	0	0	0	0
1564334	1564335	SPD_1542	0	0	0	2
1564379	1564380	SPD_1542	0	0	4	2
1564385	1564386	SPD_1542	0	0	0	0
1564412	1564413	SPD_1542	0	0	0	0
1564527	1564528	SPD_1542	0	0	2	0
1564530	1564531	SPD_1542	0	0	0	0
1564538	1564539	SPD_1542	0	0	11	7
1564557	1564558	SPD_1542	0	0	16	47
1564582	1564583	SPD_1542	0	0	0	0
1564592	1564593	SPD_1542	0	0	4	7
1564598	1564599	SPD_1542	0	0	0	2
1564624	1564625	SPD_1542	0	0	16	9
1564691	1564692	SPD_1542	0	0	0	0
1564697	1564698	SPD_1542	0	0	36	56
1564709	1564710	SPD_1542	0	0	0	0
1564739	1564740	SPD_1542	0	0	0	0
1564767	1564768	SPD_1542	0	0	22	13
1564772	1564773	SPD_1542	0	0	0	0
1564784	1564785	SPD_1542	0	0	4	4
1564792	1564793	SPD_1542	0	0	0	0
1564802	1564803	SPD_1542	0	0	2	0
1564805	1564806	SPD_1542	0	0	2	0
1564815	1564816	SPD_1542	0	0	22	9
1564819	1564820	SPD_1542	0	0	137	13
1564840	1564841	SPD_1542	0	0	0	0
1564859	1564860	SPD_1542	0	0	0	0
1564874	1564875	SPD_1542	0	0	0	0
1564877	1564878	SPD_1542	0	0	0	2
1564887	1564888	SPD_1542	0	0	0	0
1564899	1564900	SPD_1542	0	0	2	4
1564919	1564920	SPD_1542	0	0	0	0
1564970	1564971	SPD_1542	0	0	0	0
1564981	1564982	SPD_1542	0	0	0	0
1564988	1564989	SPD_1542	0	0	0	0
1565008	1565009	SPD_1542	0	0	2	4
1565015	1565016	SPD_1542	0	0	0	2
1565029	1565030	SPD_1542	0	0	27	43
1565033	1565034	SPD_1542	0	0	18	16
1565083	1565084	SPD_1542	0	0	9	4
1565108	1565109	SPD_1542	0	0	0	0
1565139	1565140	SPD_1542	0	0	0	0
1565192	1565193	SPD_1542	0	0	2	7
1565231	1565232	SPD_1542	0	0	0	0
1565246	1565247	SPD_1542	0	0	0	0
1565270	1565271	SPD_1542	0	0	0	0
1565288	1565289	SPD_1542	0	0	0	0
1565299	1565300	SPD_1542	0	0	7	9
1565312	1565313	SPD_1542	0	0	0	0
1565314	1565315	SPD_1542	0	0	0	4
1565328	1565329	SPD_1542	0	0	0	0
1565341	1565342	SPD_1542	0	0	2	4
1565356	1565357	SPD_1542	0	0	20	16
1565381	1565382	SPD_1542	0	0	27	7
1565388	1565389	SPD_1542	0	0	0	0
1565399	1565400	SPD_1542	0	0	0	0
1565412	1565413	SPD_1542	0	0	7	2
1565423	1565424	SPD_1542	0	0	2	2
1565451	1565452	SPD_1542	0	0	0	38
1565457	1565458	SPD_1542	0	0	0	0
1565473	1565474	SPD_1542	0	0	0	2
1565514	1565515	SPD_1542	0	0	13	9
1565520	1565521	SPD_1542	0	0	0	0
1565532	1565533	SPD_1542	0	0	0	0
1565536	1565537	SPD_1542	0	0	0	0
1565581	1565582	SPD_1542	0	0	0	0
1565635	1565636	SPD_1543	0	0	60	123
1565653	1565654	SPD_1543	0	0	0	0
1565663	1565664	SPD_1543	0	15	0	2
1565680	1565681	SPD_1543	0	0	0	0
1565707	1565708	SPD_1543	5	2	0	2
1565714	1565715	SPD_1543	0	0	0	0
1565722	1565723	SPD_1543	2	0	7	0
1565732	1565733	SPD_1543	15	2	7	4
1565737	1565738	SPD_1543	2	0	0	0
1565782	1565783	SPD_1543	3	0	0	0
1565796	1565797	SPD_1543	0	0	0	0
1565815	1565816	SPD_1543	0	0	0	0
1565857	1565858	SPD_1543	5	2	0	0
1565869	1565870	SPD_1543	0	0	0	0
1565872	1565873	SPD_1543	2	2	0	0
1565935	1565936	SPD_1543	0	0	0	0
1565967	1565968	SPD_1543	0	0	0	2
1565992	1565993	SPD_1543	0	0	0	0
1566007	1566008	SPD_1543	8	30	0	0
1566015	1566016	SPD_1543	3	3	7	2
1566019	1566020	SPD_1543	0	0	0	0
1566028	1566029	SPD_1543	0	0	0	0
1566034	1566035	SPD_1543	0	0	0	0
1566037	1566038	SPD_1543	0	2	2	0
1566055	1566056	SPD_1543	52	40	0	2
1566072	1566073	SPD_1543	2	5	2	11
1566119	1566120	SPD_1543	3	12	2	11
1566123	1566124	SPD_1543	0	0	0	0
1566157	1566158	SPD_1543	3	7	13	2
1566169	1566170	SPD_1543	0	0	0	0
1566182	1566183	SPD_1543	2	0	7	2
1566211	1566212	SPD_1543	0	0	0	0
1566217	1566218	SPD_1543	0	0	0	0
1566251	1566252	SPD_1543	7	10	0	0
1566256	1566257	SPD_1543	17	7	7	2
1566265	1566266	SPD_1543	0	0	0	4
1566277	1566278	SPD_1543	0	0	4	0
1566285	1566286	SPD_1543	7	2	0	0
1566297	1566298	SPD_1543	0	2	0	0
1566307	1566308	SPD_1543	0	0	7	2
1566335	1566336	SPD_1543	0	0	0	0
1566338	1566339	SPD_1543	0	0	0	0
1566368	1566369	SPD_1544	0	0	2	0
1566376	1566377	SPD_1544	0	0	0	0
1566416	1566417	SPD_1544	18	10	49	34
1566429	1566430	SPD_1544	15	34	13	78
1566438	1566439	SPD_1544	22	13	0	0
1566456	1566457	SPD_1544	0	0	45	11
1566462	1566463	SPD_1544	3	13	22	72
1566475	1566476	SPD_1544	8	5	16	7
1566481	1566482	SPD_1544	0	0	4	4
1566508	1566509	SPD_1544	0	2	0	0
1566519	1566520	SPD_1544	0	0	0	0
1566549	1566550	SPD_1544	0	0	0	0
1566561	1566562	SPD_1544	54	52	34	36
1566563	1566564	SPD_1544	18	86	45	130
1566568	1566569	SPD_1544	34	44	54	85
1566571	1566572	SPD_1544	50	29	22	47
1566573	1566574	SPD_1544	13	8	4	0
1566586	1566587	SPD_1544	0	0	0	0
1566589	1566590	SPD_1544	15	18	16	40
1566603	1566604	SPD_1544	10	3	58	13
1566607	1566608	SPD_1544	45	34	2	0
1566610	1566611	SPD_1544	7	10	36	34
1566616	1566617	SPD_1544	0	0	0	0
1566657	1566658	SPD_1544	0	10	29	20
1566662	1566663	SPD_1544	10	5	83	94
1566669	1566670	SPD_1544	0	0	0	0
1566726	1566727	SPD_1544	0	0	0	0
1566829	1566830	SPD_1544	18	18	25	4
1566848	1566849	SPD_1544	27	18	7	4
1566864	1566865	SPD_1544	0	0	0	0
1566879	1566880	SPD_1544	12	3	11	9
1566884	1566885	SPD_1544	333	205	25	18
1566892	1566893	SPD_1544	18	22	336	419
1566894	1566895	SPD_1544	0	2	29	47
1566952	1566953	SPD_1544	37	30	4	20
1566999	1567000	SPD_1544	2	2	0	7
1567023	1567024	SPD_1544	0	0	2	4
1567050	1567051	SPD_1544	0	0	0	0
1567069	1567070	SPD_1544	7	3	103	7
1567080	1567081	SPD_1544	29	2	16	4
1567120	1567121	SPD_1544	99	64	22	4
1567129	1567130	SPD_1544	0	0	9	4
1567137	1567138	SPD_1544	12	8	4	9
1567156	1567157	SPD_1544	344	116	7	0
1567196	1567197	SPD_1544	0	0	0	0
1567219	1567220	SPD_1544	0	0	2	58
1567238	1567239	SPD_1544	8	12	9	45
1567275	1567276	SPD_1544	8	13	0	2
1567281	1567282	SPD_1544	10	12	60	110
1567305	1567306	SPD_1544	0	0	83	52
1567347	1567348	SPD_1544	49	40	11	7
1567409	1567410	SPD_1544	0	0	16	4
1567421	1567422	SPD_1544	0	0	0	0
1567445	1567446	SPD_1544	35	52	69	90
1567459	1567460	SPD_1544	0	0	9	16
1567479	1567480	SPD_1544	0	0	105	83
1567489	1567490	SPD_1544	0	0	0	2
1567493	1567494	SPD_1544	12	45	7	11
1567512	1567513	SPD_1544	0	0	4	4
1567519	1567520	SPD_1544	0	0	0	0
1567529	1567530	SPD_1544	0	0	0	0
1567534	1567535	SPD_1544	0	0	9	4
1567546	1567547	SPD_1544	0	0	20	9
1567590	1567591	SPD_1544	7	5	58	38
1567594	1567595	SPD_1544	0	0	9	9
1567602	1567603	SPD_1544	0	0	0	0
1567610	1567611	SPD_1544	7	15	13	13
1567636	1567637	SPD_1544	0	0	27	40
1567645	1567646	SPD_1544	0	0	11	2
1567651	1567652	SPD_1544	2	2	11	7
1567659	1567660	SPD_1544	0	0	0	0
1567669	1567670	SPD_1544	20	20	0	0
1567674	1567675	SPD_1544	0	2	4	0

### Sheet: D. Tn-seq insertion ratio
Locus	Gene name	# TA	mean # insertion per TA site		ratio ∆khpB/WT	p value
			WT	∆khpB
SPD_0337	recU	32	0.9531	1.531	1.60634	ns
SPD_0338	spd_0338	33	128	46.33	0.361953	ns
SPD_0339	gpsB	20	0.475	41.83	88.0632	***
SPD_0340	rnpB	25	0.6	0.8	1.33333	ns
SPD_1541	spd_1541	42	27.35	77.62	2.83803	***
SPD_1542	stkP	111	2.252	40.18	17.8419	***
SPD_1543	phpP	42	3.286	3.524	1.07243	ns
SPD_1544	sun	73	17.16	24.26	1.41375	**
	*, P<0.05
	**, P<0.01
	***, P<0.005
	Mann-Whitney test (see Experimental procedures)

### Sheet: E. Proteomic raw and calculated
			LFQ intensities (raw values)											Log2 LFQ intensities (after normalization and imputation)d											Calculated valuesd				raw values
			MJ 1	MJ 2	MJ 3	MJ 13	MJ 14	MJ 15	MJ 16	MJ 17	MJ 18	MJ 19	MJ 20	MJ 1	MJ 2	MJ 3	MJ 13	MJ 14	MJ 15	MJ 16	MJ 17	MJ 18	MJ 19	MJ20	ΔkhpAB/WT		ΔkhpB/WT
Protein	Name	Protein IDs	WTa	WTa	WTa	WTa	WTa	ΔkhpABb	ΔkhpABb	ΔkhpABb	ΔkhpBc	ΔkhpBc	ΔkhpBc	WTa	WTa	WTa	WTa	WTa	ΔkhpABb	ΔkhpABb	ΔkhpABb	ΔkhpBc	ΔkhpBc	ΔkhpBc	ratio	p-value	ratio	p-value	Peptides	Unique peptides	Sequence coverage [%]	Unique sequence coverage [%]	Mol. weight [kDa]	Q-valuee	Scoref	Sequence length
FtsA	tr|A0A0H2ZPT5|A0A0H2ZPT5_STRP2 Cell division protein FtsA	A0A0H2ZPT5	1518400000	1428200000	1317700000	1202500000	1626800000	3113600000	2932200000	2623600000	2808600000	2951200000	2589700000	30.4999	30.4116	30.2954	30.1634	30.5994	31.5359	31.4493	31.2889	31.3872	31.4587	31.2701	2.04316	0.000106204	1.96984	0.000109494	31	31	69.4	69.4	49.474	0	323.31	457
FtsZ	tr|A0A0H2ZNE0|A0A0H2ZNE0_STRP2 Cell division protein FtsZ	A0A0H2ZNE0	4042900000	4073500000	4395500000	3605900000	2774900000	6940000000	7215900000	7292200000	7470100000	7215400000	6847800000	31.9127	31.9236	32.0334	31.7477	31.3698	32.6923	32.7485	32.7637	32.7985	32.7484	32.673	1.91506	0.000950561	1.92188	0.000970152	38	38	82.6	82.6	44.415	0	323.31	419
MurZ	sp|A0A0H2ZNL3|MURA1_STRP2 UDP-N-acetylglucosamine 1-carboxyvinyltransferase	A0A0H2ZNL3	289130000	341380000	353290000	327990000	299300000	558130000	571560000	605460000	547960000	546150000	585120000	28.1071	28.3468	28.3963	28.2891	28.157	29.056	29.0903	29.1735	29.0295	29.0247	29.1242	1.79918	3.57026e-05	1.74134	4.7516e-05	24	23	65.4	65.4	45.024	0	272.42	419
MurA	tr|A0A0H2ZQS7|A0A0H2ZQS7_STRP2 UDP-N-acetylglucosamine 1-carboxyvinyltransferase OS	A0A0H2ZQS7	437000000	482000000	517000000	546000000	521000000	503000000	453000000	462000000	432000000	463000000	446000000	28.7031	28.8445	28.9456	29.0243	28.9567	28.906	28.7549	28.7833	28.6865	28.7864	28.7325	0.946004	0.365687	0.9	0.365	19	18	55.7	54.1	45.894	0	193.06	427
ClpP	sp|Q04LF4|CLPP_STRP2 ATP-dependent Clp protease proteolytic subunit	Q04LF4	181950000	614360000	304000000	356690000	411880000	369590000	365350000	226340000	351390000	286320000	296600000	27.439	29.1945	28.1795	28.4101	28.6176	28.4614	28.4447	27.7539	28.3885	28.0931	28.1439	0.895206	0.735534	0.895245	0.695212	5	5	34.7	34.7	21.358	0	94.29	196
ClpC	tr|A0A0H2ZP24|A0A0H2ZP24_STRP2 ATP-dependent Clp protease, ATP-binding subunit	A0A0H2ZP24	234200000	219890000	236600000	230200000	222040000	286320000	248900000	251900000	274400000	256630000	229820000	27.8032	27.7122	27.8179	27.6793	28.014	28.0931	27.891	27.9083	28.0317	27.9351	27.7759	1.11635	0.131956	1.07843	0.295415	37	34	49.3	46.3	90.179	0	281.1	810
a	IU1824
b	IU10596
c	IU10592
d	Values are calculated as described in Experimental procedures
e	Score is derived from how well fragment ions match the expected fragmentation patterns in each peptide identified for a given protein
f	Probability that the protein is a false hit (minimal false discovery rate at which the identification is considered correct)
